# Optochemical profiling of NMDA receptor molecular diversity at synaptic and extrasynaptic sites

**DOI:** 10.1101/2024.10.14.618157

**Authors:** Antoine Sicard, Meilin Tian, Zakaria Mostefai, Sophie Shi, Cécile Cardoso, Joseph Zamith, Isabelle McCort-Tranchepain, Cécile Charrier, Pierre Paoletti, Laetitia Mony

## Abstract

Neurotransmitter receptors are the linchpin of neuronal communication. These receptors often form large multimeric complexes that differ in their subunit composition, distribution and signaling properties. Studying individual subtypes in native tissues with subunit stoichiometry resolution remains challenging. This is the case of NMDA receptors (NMDARs), a class of glutamate-gated ion channels playing essential roles in brain development and plasticity. These receptors co-exist as multiple subtypes, with GluN1/GluN2A (GluN2A diheteromers), GluN1/GluN2B (GluN2B diheteromers) and GluN1/GluN2A/GluN2B (GluN2A/GluN2B triheteromers) receptors prevailing in the adult forebrain. Despite numerous investigations, the relative abundance and subcellular distribution of these subtypes remain contentious. Here, we designed a photochemical tool (Opto2B) enabling specific and reversible modulation of GluN2B diheteromers, while leaving other receptor subtypes unaffected (in particular GluN2A/GluN2B tri-heteromers). Using Opto2B, we established the differential contribution of GluN2B diheteromers to synaptic and extrasynaptic NMDAR pools during development. In particular, we show that in adult hippocampal CA1 pyramidal cells, GluN2A-receptors predominate in both pools, with no preferential contribution of GluN2B diheteromers to extrasynaptic currents. Our study clarifies decades of controversial research on extrasynaptic NMDARs and paves the way for interrogating NMDAR signaling diversity with unprecedented molecular and spatio-temporal resolution.

**Significance Statement:** Pharmacological and genetic approaches, the gold standards for investigating receptor diversity, cannot easily distinguish between receptor populations containing one or more copies of the same subunit. For NMDARs, discriminating GluN2A/GluN2B triheteromers (containing one copy of GluN2A and one copy of GluN2B) from their diheteromeric counterparts (containing two copies of GluN2A or GluN2B) remains difficult. Here, we designed the first tool (Opto2B) allowing selective modulation of GluN2B diheteromers, leaving GluN2A/GluN2B triheteromers unaffected. Using Opto2B, we show that GluN2B diheteromers form a minor population in both synaptic and extrasynaptic compartments of the adult CA1 hippocampus, refuting the common belief of an enrichment of GluN2B diheteromers at extrasynaptic sites. This study should inform future drug discovery programs and studies on NMDAR molecular physiology.
