## Supplementary Table 5: data statistics for "Optochemical profiling of NMDA receptor molecular diversity at synaptic and extrasynaptic sites"

### Sheet: Feuil1
TableS5		Statistics
	Test	Condition 1	n_condition 1	Condition 2	n_condition 2	p-value	method for correction (if needed)	number of comparisons (if needed)	corrected p-value (if needed)	Star
Figure 1	One-sample Wilcoxon test	2B WT	20	1	NA	0.545876	Bonferroni	3	1.63763	ns
	One-sample Wilcoxon test	2B*-Q180C	27	1	NA	1.49012e-08	Bonferroni	3	4.47035e-08	***
	One-sample Wilcoxon test	2B*-R187C	32	1	NA	4.65661e-10	Bonferroni	3	1.39698e-09	***
Figure 2 B	One-sample Wilcoxon test	2A WT	22	1	NA	4.76837e-07	Bonferroni	3	1.43051e-06	***
	One-sample Wilcoxon test	2C WT	5	1	NA	0.0625	Bonferroni	3	0.1875	ns
	One-sample Wilcoxon test	2D WT	5	1	NA	0.0625	Bonferroni	3	0.1875	ns
Figure 2 C	two-sided Mann-Whitney test	- MASp	10	+ MASp	14	0.137503				ns
Figure 2 E	One-sample Wilcoxon test	2B*-C/2B*-C	9	1	NA	0.00390625	Bonferroni	3	0.0117188	*
	One-sample Wilcoxon test	2Bwt/2B*-C	14	1	NA	0.00012207	Bonferroni	3	0.000366211	***
	One-sample Wilcoxon test	2Awt/2B*C	17	1	NA	0.3526	Bonferroni	3	1.0578	ns
Figure 3 B top	Repeated-measures one-way Anova followed by Tukey's multiple comparison tests	Green 1	8	UV 1	8	0.00481287				**
		UV 1	8	Green 2	8	0.00382732				**
		Green 1	8	Green 2	8	0.9978				ns
		Green 2	8	UV 2	8	0.0384053				*
		UV 2	8	Green 3	8	0.00363097				**
		Green 2	8	Green 3	8	0.949341				ns
Figure 3 B bottom	Repeated-measures one-way Anova followed by Tukey's multiple comparison tests	Green 1	7	UV 1	7	0.18146				ns
		UV 1	7	Green 2	7	0.999928				ns
		Green 1	7	Green 2	7	0.206998				ns
		Green 2	7	UV 2	7	0.972258				ns
		UV 2	7	Green 3	7	0.0111829				*
		Green 2	7	Green 3	7	0.0935638				ns
Figure 3 C	two-sided Mann-Whitney test	Fluorescent	9	Ctrl	7	0.000174825				***
Figure 3 E	two-sided Mann-Whitney test	Fluorescent	9	Ctrl	7	0.000174825				***
Figure 4 D	two-sided Mann-Whitney test	WT P8-P12	10	Opto2B P8-P12	19	0.000126	Bonferroni	5	0.00063	***
		Opto2B P8-P12	19	Opto2B P37-P47	14	0.00551234	Bonferroni	5	0.0275617	*
		Opto2B P8-P12	19	Opto2B/GluN2A KO P8-P12	10	0.00275334	Bonferroni	5	0.0137667	*
		Opto2B P20-P23	14	Opto2B/GluN2A KO P20-P23	22	0.000106082	Bonferroni	5	0.000530409	***
		Opto2B P37-P47	14	Opto2B/GluN2A KO P37-P47	17	5.05312e-07	Bonferroni	5	2.52656e-06	***
Figure 5 B	two-sided Mann-Whitney test	WT P8-P12	4	Opto2B P8-P12	15	0.000515996	Bonferroni	6	0.00309598	**
		Opto2B P8-P12	15	Opto2B P37-P47	8	4.89482e-05	Bonferroni	6	0.000293689	***
		Opto2B P5	8	Opto2B/GluN2A KO P5	6	0.754579	Bonferroni	6	4.52747	ns
		Opto2B P8-P12	15	Opto2B/GluN2A KO P8-P12	12	0.167023	Bonferroni	6	1.00214	ns
		Opto2B P20-P23	10	Opto2B/GluN2A KO P20-P23	15	0.0115181	Bonferroni	6	0.0691088	ns
		Opto2B P37-P47	8	Opto2B/GluN2A KO P37-P47	14	0.000850611	Bonferroni	6	0.00510367	**
Figure S1H	two-sided Mann-Whitney test	2B WT -MASp	5	2B WT +MASp	6	0.004329	Bonferroni	3	0.012987	*
		2B-C395S -MASp	6	2B-C395S +MASp	5	0.536797	Bonferroni	3	1.61039	ns
		2B WT -MASp	5	2B-C395S -MASp	6	0.428571	Bonferroni	3	1.28571	ns
Figure S2A	two-sided Mann-Whitney test	-MASp	8	490	9	8.22707e-05	Bonferroni	3	0.000246812	***
		490	9	365	7	0.000174825	Bonferroni	3	0.000524476	***
		-MASp	8	365	7	0.463403	Bonferroni	3	1.39021	ns
Figure S2B	two-sided Mann-Whitney test	-MASp	6	490	5	0.662338	Bonferroni	3	1.98701	ns
		490	5	365	5	0.00793651	Bonferroni	3	0.0238095	*
		-MASp	6	365	5	0.004329	Bonferroni	3	0.012987	*
Figure S2D	two-sided Mann-Whitney test	2B*-Q180C pH 6.5	27	2B*-Q180C pH 7.3	13	1.6621e-10	Bonferroni	2	3.3242e-10	***
		2B*-R187C pH 6.5	32	2B*-R187C pH 7.3	21	4.9211e-07	Bonferroni	2	9.84219e-07	***
Figure S2E	One-way Anova followed by Tukey's multiple comparison tests	Glutamate EC50
		Q180C, unlabeled	3	wt, unlabeled	9	1				ns
		Q180C, labeled UV	7	wt, unlabeled	9	0.29				ns
		Q180C, labeled green	6	wt, unlabeled	9	<0.001				***
		R187C, unlabeled	11	wt, unlabeled	9	0.034				*
		R187C, labeled UV	7	wt, unlabeled	9	0.29				ns
		R187C, labeled green	8	wt, unlabeled	9	0.003				**
		Q180C, unlabeled	3	Q180C, labeled UV	7	0.628				ns
		Q180C, unlabeled	3	Q180C, labeled green	6	0.002				**
		R187C, unlabeled	11	R187C, labeled UV	7	<0.001				***
		R187C, unlabeled	11	R187C, labeled green	8	0.894				ns
Figure S2F	One-way Anova followed by Tukey's multiple comparison tests	Glycine EC50
		Q180C, unlabeled	5	wt, unlabeled	4	0.402				ns
		Q180C, labeled UV	3	wt, unlabeled	4	0.553				ns
		Q180C, labeled green	6	wt, unlabeled	4	0.946				ns
		R187C, unlabeled	8	wt, unlabeled	4	1				ns
		R187C, labeled UV	4	wt, unlabeled	4	0.526				ns
		R187C, labeled green	4	wt, unlabeled	4	0.998				ns
		Q180C, unlabeled	5	Q180C, labeled UV	3	1				ns
		Q180C, unlabeled	5	Q180C, labeled green	6	0.033				*
		R187C, unlabeled	4	R187C, labeled UV	4	0.3				ns
		R187C, unlabeled	4	R187C, labeled green	4	0.991				ns
Figure S2G	One-way Anova followed by Tukey's multiple comparison tests	Open probability
		Q180C, unlabeled	8	wt, unlabeled	10	0.999				ns
		Q180C, labeled UV	7	wt, unlabeled	10	0.251				ns
		Q180C, labeled green	9	wt, unlabeled	10	<0.001				***
		R187C, unlabeled	6	wt, unlabeled	10	0.031				*
		R187C, labeled UV	5	wt, unlabeled	10	<0.001				***
		R187C, labeled green	5	wt, unlabeled	10	0.009				**
		Q180C, unlabeled	8	Q180C, labeled UV	7	0.652				ns
		Q180C, unlabeled	8	Q180C, labeled green	9	<0.001				***
		R187C, unlabeled	6	R187C, labeled UV	5	<0.001				***
		R187C, unlabeled	6	R187C, labeled green	5	0.998				ns
Figure S2H	One-way Anova followed by Tukey's multiple comparison tests	spermine potentiation
		Q180C, unlabeled	11	wt, unlabeled	21	0.99				ns
		Q180C, labeled UV	9	wt, unlabeled	21	<0.001				***
		Q180C, labeled green	8	wt, unlabeled	21	<0.001				***
		R187C, unlabeled	9	wt, unlabeled	21	<0.001				***
		R187C, labeled UV	7	wt, unlabeled	21	<0.001				***
		R187C, labeled green	7	wt, unlabeled	21	0.997				ns
		Q180C, unlabeled	11	Q180C, labeled UV	9	0.002				**
		Q180C, unlabeled	11	Q180C, labeled green	8	<0.001				***
		R187C, unlabeled	9	R187C, labeled UV	7	<0.001				***
		R187C, unlabeled	9	R187C, labeled green	7	<0.001				***
Figure S2I	One-way Anova followed by Tukey's multiple comparison tests	proton sensitivity
		Q180C, unlabeled	10	wt, unlabeled	20	0.756				ns
		Q180C, labeled UV	6	wt, unlabeled	20	0.899				ns
		Q180C, labeled green	5	wt, unlabeled	20	<0.001				***
		R187C, unlabeled	9	wt, unlabeled	20	<0.001				***
		R187C, labeled UV	7	wt, unlabeled	20	<0.001				***
		R187C, labeled green	7	wt, unlabeled	20	0.853				ns
		Q180C, unlabeled	10	Q180C, labeled UV	6	1				ns
		Q180C, unlabeled	10	Q180C, labeled green	5	<0.001				***
		R187C, unlabeled	9	R187C, labeled UV	7	<0.001				***
		R187C, unlabeled	9	R187C, labeled green	7	<0.001				***
Figure S3B	One-sample Wilcoxon test	2B wt	5	1	NA	0.625	Bonferroni	4	2.5	ns
		2B*-R187C	8	1	NA	0.0078125	Bonferroni	4	0.03125	*
		2B*-Q180C	4	1	NA	0.125	Bonferroni	4	0.5	ns
		2A wt	4	1	N A	0.125	Bonferroni	4	0.5	ns
Figure S3D, left	Kruskall-Wallis test	State dependence	18 values (total) and 3 columns			0.16104				ns
Figure S3D, right	two-sided Mann-Whitney test	Resting	7	Resting + Active	4	0.315152				ns
Figure S3F, middle	two-sided Mann-Whitney test	460 nm	4	525 nm	13	0.000840336				***
Figure S3F, right	Friedman test followed by	Steady state current	11 cells and 3 conditions			3.80378e-07				***
	Dunn's multiple comparison test	365 nm	11	460 nm	11	0.0105152	Bonferroni	3	0.0315457	*
		365 nm	11	525 nm	11	7.56231e-06	Bonferroni	3	2.26869e-05	***
		525 nm	11	460 nm	11	0.0550088	Bonferroni	3	0.165027	ns
Figure S4B	two-sided Mann-Whitney test	Ctrl	9	Flurorescent	19	2.89566e-07				***
Figure S5C	two-sided Mann-Whitney test	Fluo	9	Ctrl	7	0.000174825				***
Figure S5D	two-sided Mann-Whitney test	- MASp	8	+ MASp	6	0.490842				ns
Figure S5F	Repeated-measures one-way Anova followed by Tukey's multiple comparison tests	Green 1	8	UV 1	8	0.892646				ns
		UV 1	8	Green 2	8	0.388966				ns
		Green 1	8	Green 2	8	0.389475				ns
		Green 2	8	UV 2	8	0.894047				ns
		UV 2	8	Green 3	8	0.418346				ns
		Green 2	8	Green 3	8	0.689669				ns
Figure S5G	two-sided Mann-Whitney test		8	1	NA	0.945312				ns
Figure S6D	two-sided Mann-Whitney test	Fluo	9	Ctrl	7	0.000174825				***
Figure S6E	Wilcoxon matched-paired signeds rank test	Before APV	9	After APV	9	0.00390625				**
Figure S6G	Wilcoxon matched-paired signeds rank test	- TBOA	8	+TBOA	8	0.0078125				**
Figure S6H	two-sided Mann-Whitney test	Fluo	8	ctrl	8	0.0001554				***
Figure S8A	two-sided Mann-Whitney test	2B*-R187C	12	2B-R187C	7	3.9692e-05				***
Figure S8B	two-sided Mann-Whitney test	2B*-R187C Fluo	14	2B*-R187C Ctrl	5	0.000171999	Bonferroni	3	0.000515996	***
		2B-R187C Fluo	20	2B-R187C Ctrl	5	3.76435e-05	Bonferroni	3	0.000112931	***
		2B*-R187C Fluo	14	2B-R187C Fluo	20	0.436265	Bonferroni	3	1.3088	ns
Figure S9B	two-sided Mann-Whitney test	MPX-004 unlabeled WT	7	MPX-004 MASp-labeled Opto2B	6	0.730769	Bonferroni	2	1.46154	ns
		Ro 25-6981 unlabeled WT	5	Ro 25-6981 MASp-labeled Opto2B	6	0.792208	Bonferroni	2	1.58442	ns
Figure S9D	two-sided Mann-Whitney test	Toff unlabeled WT	12	Toff MASp-labeled Opto2B	6	1				ns
Figure S9F, right panel	Kruskall Wallis test	P5	6			0.00020696				***
		P8-12	16
		P20-23	14
		P37-47	13
Figure S10D	Mann-Whitney test	Opto2B P5	8	Opto2B/GluN2A KO P5	6	0.949717		4	3.79887	ns
		Opto2B P8-P12	15	Opto2B/GluN2A KO P8-P12	12	0.00115578		4	0.00462314	**
		Opto2B P20-P23	10	Opto2B/GluN2A KO P20-P23	15	0.495228		4	1.98091	ns
		Opto2B P37-P47	8	Opto2B/GluN2A KO P37-P47	14	0.365031		4	1.46012	ns
Figure S10E	Mann-Whitney test	Opto2B P5	8	Opto2B/GluN2A KO P5	6	0.662005		4	2.64802	ns
		Opto2B P8-P12	15	Opto2B/GluN2A KO P8-P12	12	0.07459		4	0.29836	ns
		Opto2B P20-P23	10	Opto2B/GluN2A KO P20-P23	15	0.004435		4	0.01774	*
		Opto2B P37-P47	8	Opto2B/GluN2A KO P37-P47	14	0.000851		4	0.003404	**
